# Interconnecting ADC Structure with Tumor Cell Biology with Multimodal Learning

**DOI:** 10.64898/2026.05.22.727320

**Authors:** Hazem Mslati, Malcolm G. Wilson, Melika Naeinipour, Gaël Coulombe, Mehdi Ezzine, Tiana Yuen, Omar Abdal Bari, Hardeep Singh, Roger Tam, Joey G. Sheff, Francesco Gentile, Jeffrey V. Leyton

## Abstract

Antibody-drug conjugates (ADCs) represent a significant advancement in cancer therapy, yet their development remains constrained by high attrition rates driven by an incomplete understanding of how ADC chemical design interconnects with tumor biology. Compounding this challenge, the field has converged on a narrow set of redundant structural components, and current linker-payload systems that do not share a single mechanism of action. Existing drug response prediction frameworks cannot resolve this multidimensional complexity, relying predominantly on genomic inputs while protein-level biology is challenging to integrate. To address this, we developed a multimodal machine learning platform interconnecting ADC structural parameters with tumor cell biology across thousands of curated structure-activity datapoints, including multi-omics profiles from 1,479 human tumor cell lines and protein-level inputs from a unique model (GENCEP) that derives complete proteomic signatures. The model was validated through blinded retrospective evaluation and, critically, large coverage prospective prediction of cytotoxicity across 159 ADC-cell line combinations spanning five antigens, four mechanistically distinct linker-payload systems, and eight tumor types, most with no prior published associated ADC data. Performance surpassed industry benchmarks established for small molecule therapeutic modalities, demonstrating that protein-informed multimodal integrated framework is effective at capturing cytotoxic determinants at scale.
