## Supplementary material for "Interconnecting ADC Structure with Tumor Cell Biology with Multimodal Learning": Table S3

### Sheet: Sheet1
Table S3
Blinded external test set of ADCs predicted for restrospective validation of AMM
Insensitive = An EC50 value was not reached and/or provided as simpley 'insensitive'
Green = prediction correct and red = prediction incorrect
Linker-payload SMILES	ADC abbreviation	Cell line tested	Antigen abbreviation	DAR	Intracellular target	EC50 (nM)	AMM predicted probability
O=C(C=CC1=O)N1CCCCCC(NCC(NCC(N[C@@H](CC2=CC=CC=C2)C(NCC(NCOCC(N[C@@H]3C4=C5C(C(N6C5)=CC([C@](O)(C(OC7)=O)CC)=C7C6=O)=NC8=CC(F)=C(C)C(CC3)=C48)=O)=O)=O)=O)=O)=O	T-DXd	SK-BR-3	HER2	8	Topoisomerase I	1.03339	0.7592
		UACC-812				0.298967	0.8146
		EFM-192A				0.344462	0.7613
		BT-474				0.584936	0.7708
		JIMT-1				Insensitive	0.1632
		OE19				Insensitive	0.773
		NCI-N87				0.688924	0.9206
		SNU-216				Insensitive	0.1627
C[C@]1([C@@](CC(N(C(C=C2C=C3OC)=C3Cl)C)=O)([H])OC([C@H](C)N(C)C(CCS[C@@H](CC4=O)C(N4C[C@@H]5CC[C@@H](C(NCCCC[C@H](N)C(O)=O)=O)CC5)=O)=O)=O)[C@H]([C@@H]([C@](OC6=O)([H])C[C@]([C@](/C=C/C=C(C)/C2)([H])OC)(N6)O)C)O1	T-DM1	SK-BR-3	HER2	3.5	Tubulin	0.10741	0.9475
		UACC-812				0.208501	0.9277
		EFM-192A				0.0695	0.9443
		BT-474				0.227456	0.9751
		JIMT-1				7.22172	0.6
		OE19				1.57324	0.932
		NCI-N87				0.834004	0.9774
		SNU-216				Insensitive	0.561
CC(C)[C@@H](C(N[C@@H](CCCNC(N)=O)C(NC1=CC=C(COC(N(C)[C@@H](C(C)C)C(N[C@@H](C(C)C)C(N([C@@H]([C@@H](C)CC)[C@H](OC)CC(N2[C@@]([C@H](OC)[C@@H](C)C(N[C@H](C)[C@@H](O)C3=CC=CC=C3)=O)([H])CCC2)=O)C)=O)=O)=O)C=C1)=O)=O)NC(CCCCCN4C(C=CC4=O)=O)=O	Disitamab-vc-MMAE	SK-BR-3	HER2	4	Tubulin	0.045084	0.8721
		UACC-812				0.077286	0.8639
		EFM-192A				0.212538	0.871
		BT-474				0.212538	0.9274
		JIMT-1				0.322027	0.2583
		OE19				0.24474	0.881
		NCI-N87				0.180335	0.9626
		SNU-216				Insensitive	0.2273
[H][C@](C(C)CC)([C@@H](CC(=O)N1CCC[C@H]1[C@H](OC)[C@@H](C)C(=O)NC(Cc2ccccc2)C(=O)O)OC)N(C)C(=O)[C@@H](NC(=O)C([C@H](C)C)N(C)CCOCCOCCOCCO/N=C(C)/c3ccc(CC(N)C(=O)O)cc3)C(C)C	T-pAcF-Amberstatin 269	JIMT-1	HER2	2	Tubulin	0.227	0.6384
		OE19				0.214	0.9565
		NCI-N87				0.065	0.9754
